# Global diversity and evolution of *Salmonella* Panama, an understudied serovar causing gastrointestinal and invasive disease worldwide: a genomic epidemiology study

**DOI:** 10.1101/2024.02.09.579599

**Authors:** Caisey V. Pulford, Blanca M. Perez-Sepulveda, Danielle J. Ingle, Rebecca J. Bengtsson, Rebecca J. Bennett, Ella V. Rodwell, Maria Pardos de la Gandara, Charlotte E. Chong, P. Malaka De Silva, Magali Ravel, Véronique Guibert, Elisabeth Njamkepo, Neil Hall, Marie A. Chattaway, Benjamin P. Howden, Deborah A Williamson, Jay C. D. Hinton, François-Xavier Weill, Kate S. Baker

**Affiliations:** Clinical Infection, Microbiology, and Immunology, Institute of Infection, Veterinary and Ecological Sciences, University of Liverpool, Liverpool, United Kingdom; Department of Microbiology and Immunology, The University of Melbourne at The Peter Doherty Institute for Infection and Immunity, Melbourne, Australia; Gastrointestinal Bacteria Reference Unit, UK Health Security Agency, London, United Kingdom; Institut Pasteur, Université Paris Cité, Unité des Bactéries pathogènes entériques, Paris, France; Department of Genetics, University of Cambridge, Cambridge, United Kingdom; Earlham Institute, Norwich Research Park, Norwich, UK; Microbiological Diagnostic Unit Public Health Laboratory, Department of Microbiology and Immunology University of Melbourne at The Peter Doherty Institute for Infection and Immunity, Melbourne, VIC, Australia; Centre for Pathogen Genomics, The University of Melbourne, Melbourne, Australia

## Abstract

**Background:** Nontyphoidal *Salmonella* (NTS) is a globally important bacterial pathogen, typically associated with foodborne gastrointestinal infection. Some NTS serovars can also colonise normally sterile sites in humans to cause invasive NTS (iNTS) disease. One understudied *Salmonella enterica* serovar which is responsible for a significant number of cases of iNTS disease is Panama. Despite global dissemination, numerous outbreaks, and a reported association with iNTS disease, *S. enterica* serovar Panama (*S.* Panama) has not been investigated in detail.
