## Supplementary Table S2 for "Global diversity and evolution of *Salmonella* Panama, an understudied serovar causing gastrointestinal and invasive disease worldwide: a genomic epidemiology study"

### Sheet: Table S2 - Tempest analysis
Tip (Accession Number)	Year of isolation	Distance	Residual	Clade
ERR12253610	2016	0.0122004	0.000967	C1
SRR14145090	2018	0.0174024	0.00619525	C2
SRR14145288	2018	0.0128926	0.00168552	C4
SRR21734521	2019	0.0134126	0.00221875	C4
SRR21734786	2019	0.0134126	0.00221875	C4
SRR28295050	2005	0.0117436	0.000364	C4
SRR28295049	2005	0.0110506	-0.000329	C4
SRR28295038	2006	0.0116676	0.000302	C4
SRR28295027	2007	0.0120986	0.000746	C4
SRR28295016	2007	0.0124886	0.00113595	C4
SRR28295005	2008	0.0104176	-0.000922	C4
SRR28294994	2009	0.0122316	0.000905	C4
SRR28294983	2010	0.0122666	0.000954	C4
SRR28294972	2010	0.0127046	0.00139165	C4
SRR28294969	2011	0.0126206	0.00132088	C4
SRR28295048	2011	0.0122846	0.000985	C4
SRR28295046	2012	0.0129256	0.00163912	C4
SRR28295045	2013	0.0124856	0.00121235	C4
SRR28295044	2014	0.0131476	0.00188758	C4
SRR28295043	2014	0.0125376	0.00127758	C4
SRR28295042	2014	0.0128806	0.00162058	C4
SRR28295041	2015	0.0132756	0.00202882	C4
SRR28295040	2015	0.0229864	0.0117395	Other
SRR28295039	2016	0.0107564	-0.000477	Other
SRR28295037	2016	0.0131096	0.00187605	C4
SRR28295036	2018	0.0129706	0.00176352	C4
ERR1830494	2015	0.0150634	0.00381655	C2
ERR2693785	2009	0.0122616	0.000935	C4
ERR314375	1931	0.0116774	-0.000681	C1
ERR3843742	2006	0.0141784	0.00281244	C2
ERR3844012	2008	0.0143574	0.00301791	C2
ERR3864675	2006	0.0133274	0.00196144	C2
ERR3864741	2008	0.0131534	0.00181391	C2
ERR3864758	2008	0.0169194	0.00557991	C2
ERR3901969	2006	0.0190214	0.00765544	Other
ERR4338769	2007	0.0109896	-0.000363	C4
ERR4400290	2006	0.0133854	0.00201944	C2
ERR4400445	1985	0.0146284	0.00298454	C2
ERR4400808	2006	0.0104376	-0.000928	C4
ERR4401160	2004	0.0104876	-0.000905	C4
SAMEA6141639	2013	0.0119844	0.000711	C1
SAMEA6141640	2013	0.00976336	-0.00150992	C3
SAMEA6141641	2014	0.00922436	-0.00203569	Other
SAMEA6141642	2014	0.0124924	0.00123231	C1
SAMEA6141643	2015	0.0131844	0.00193755	C1
SAMEA6141644	2015	0.00948436	-0.00176245	C1
SAMEA6141645	2016	0.0127564	0.00152278	C1
SAMEA6141646	2013	0.00970337	-0.00156992	C3
SAMEA6141647	2013	0.0107184	-0.000555	C1
SAMEA6141648	2014	0.00958836	-0.00167169	C1
SAMEA6141649	2014	0.00956337	-0.00169669	C1
SAMEA6141650	2015	0.0106484	-0.000598	C1
SAMEA6141651	2015	0.00943637	-0.00181045	C1
SAMEA6141652	2016	0.0101084	-0.00112522	C3
SAMEA6141653	2016	0.00980237	-0.00143122	C3
SAMEA6141654	2013	0.0107704	-0.000503	C3
SAMEA6141655	2013	0.0123494	0.00107608	C1
SAMEA6141656	2014	0.0103924	-0.000868	C3
SAMEA6141657	2014	0.00979737	-0.00146269	C3
SAMEA6141658	2015	0.0112594	1.25e-05	C1
SAMEA6141659	2015	0.00952036	-0.00172645	C1
SAMEA6141661	2016	0.0109224	-0.000311	C3
SAMEA6141662	2013	0.0129246	0.00165135	C4
SAMEA6141663	2013	0.0114504	0.000177	C3
SAMEA6141664	2014	0.0100324	-0.00122769	C1
SAMEA6141666	2015	0.00951637	-0.00173045	C1
SAMEA6141668	2016	0.0105804	-0.000653	C1
SAMEA6141669	2016	0.0104874	-0.000746	C1
SAMEA6141670	2013	0.0139064	0.00263308	C1
SAMEA6141671	2013	0.0123164	0.00104308	C1
SAMEA6141672	2014	0.0136156	0.00235558	C4
SAMEA6141674	2016	0.0105814	-0.000652	C3
SAMEA6141675	2016	0.0125114	0.00127778	C1
SAMEA6141676	2013	0.00992636	-0.00134692	C1
SAMEA6141677	2013	0.0111854	-8.79e-05	C3
SAMEA6141679	2014	0.00989736	-0.00136269	C3
SAMEA6141680	2015	0.00960536	-0.00164145	C1
SAMEA6141682	2016	0.00958436	-0.00164922	C1
SAMEA6141683	2016	0.0126774	0.00144378	C1
SAMEA6141684	2013	0.0118454	0.000572	C1
SAMEA6141685	2014	0.0134104	0.00215031	C1
SAMEA6141687	2014	0.0127976	0.00153758	C4
SAMEA6141688	2015	0.0113054	5.85e-05	C1
SAMEA6141689	2015	0.0120034	0.000757	C1
SAMEA6141690	2016	0.00958237	-0.00165122	C1
SAMEA6141691	2013	0.0110094	-0.000264	C1
SAMEA6141692	2014	0.0100884	-0.00117169	Other
SAMEA6141693	2014	0.00967437	-0.00158569	C3
SAMEA6141694	2014	0.0124964	0.00123631	C1
SAMEA6141695	2015	0.0101484	-0.00109845	C1
SAMEA6141696	2016	0.0124064	0.00117278	C1
SAMEA6141697	2016	0.0122314	0.000998	C1
SAMEA6141698	2013	0.00972237	-0.00155092	C1
SAMEA6141699	2014	0.00949436	-0.00176569	C3
SAMEA6141700	2014	0.0103664	-0.000894	C3
SAMEA6141701	2014	0.00979737	-0.00146269	C3
SAMEA6141703	2015	0.0105414	-0.000705	C1
SAMEA6141704	2016	0.0101694	-0.00106422	C1
SAMEA6141705	2016	0.0100634	-0.00117022	C3
SAMEA6141706	2013	0.0104374	-0.000836	C3
SAMEA6141707	2014	0.0127194	0.00145931	C1
SAMEA6141708	2014	0.00983636	-0.00142369	C1
SAMEA6141709	2015	0.00958336	-0.00166345	C1
SAMEA6141710	2015	0.0100134	-0.00123345	C3
SAMEA6141711	2015	0.00952236	-0.00172445	Other
SAMEA6141712	2016	0.0108164	-0.000417	C1
SAMEA6141713	2016	0.00979836	-0.00143522	C3
SAMEA6141714	2013	0.0124484	0.00117508	C1
SAMEA6141715	2014	0.0103434	-0.000917	C3
SAMEA6141716	2014	0.00967537	-0.00158469	C3
SAMEA6141717	2015	0.00958336	-0.00166345	C1
SAMEA6141718	2015	0.0129266	0.00167982	C4
SAMEA6141719	2016	0.0101844	-0.00104922	C1
SAMEA6141720	2013	0.0120234	0.00075	C1
SAMEA6141722	2014	0.00952837	-0.00173169	C3
SAMEA6141723	2015	0.00962636	-0.00162045	C1
SAMEA6141724	2015	0.0103264	-0.00092	C1
SAMEA6141725	2015	0.0127526	0.00150582	C4
SAMEA6141726	2016	0.00945237	-0.00178122	C1
SAMEA6141727	2016	0.0100634	-0.00117022	C3
SAMEA6142042	2016	0.00976437	-0.00146922	C3
SAMEA6142044	2012	0.00987537	-0.00141115	C3
SAMEA6142045	2012	0.0120524	0.000766	C1
SAMEA6142046	2011	0.0114054	0.000106	C3
SAMEA6142047	2011	0.0122754	0.000976	C1
SAMEA6142048	2011	0.0124926	0.00119288	C4
SAMEA6142049	2011	0.00976437	-0.00153539	C3
SAMEA6142050	2013	0.00965036	-0.00162292	Other
SAMEA6142051	2012	0.0110084	-0.000278	C3
SAMEA6142052	2012	0.00980836	-0.00147815	C3
SAMEA6142053	2011	0.0118374	0.000538	C1
SAMEA6142054	2011	0.00944036	-0.00185939	C3
SAMEA6142055	2011	0.0108764	-0.000423	C3
SAMEA6142056	2011	0.0101014	-0.00119839	C3
SAMEA6142057	2013	0.00954237	-0.00173092	C1
SAMEA6142058	2013	0.0108544	-0.000419	C1
SAMEA6142059	2012	0.0109004	-0.000386	C1
SAMEA6142060	2012	0.0100634	-0.00122315	C3
SAMEA6142061	2011	0.0127594	0.00145961	Other
SAMEA6142062	2011	0.0107024	-0.000597	C1
SAMEA6142063	2011	0.00932237	-0.00197739	C1
SAMEA6142064	2010	0.00945636	-0.00185662	C1
SAMEA6142065	2013	0.0108964	-0.000377	C1
SAMEA6142066	2013	0.0127506	0.00147735	C4
SAMEA6142067	2012	0.0125004	0.00121385	C1
SAMEA6142068	2012	0.00954537	-0.00174115	C3
SAMEA6142069	2011	0.0122684	0.000969	C1
SAMEA6142070	2011	0.00948337	-0.00181639	C3
SAMEA6142071	2011	0.0100604	-0.00123939	C3
SAMEA6142072	2010	0.00923037	-0.00208262	C1
SAMEA6142074	2013	0.00962836	-0.00164492	C1
SAMEA6142075	2012	0.0105484	-0.000738	C1
SAMEA6142076	2012	0.0129886	0.00170211	C4
SAMEA6142077	2011	0.0103134	-0.000986	C3
SAMEA6142078	2011	0.0106064	-0.000693	C1
SAMEA6142079	2011	0.00970737	-0.00159239	C1
SAMEA6142080	2010	0.0103674	-0.000946	C3
SAMEA6142081	2012	0.0107284	-0.000558	C3
SAMEA6142082	2012	0.00966037	-0.00162615	C1
SAMEA6142083	2012	0.00951637	-0.00177015	C1
SAMEA6142084	2011	0.0101824	-0.00111739	C3
SAMEA6142086	2011	0.0111814	-0.000118	C3
SAMEA6142087	2010	0.00963636	-0.00167662	C1
SAMEA6142088	2013	0.00970337	-0.00156992	C3
SAMEA6142089	2012	0.00993737	-0.00134915	C3
SAMEA6142090	2012	0.0113154	2.88e-05	C3
SAMEA6142091	2012	0.00961436	-0.00167215	C3
SAMEA6142092	2011	0.0123966	0.00109688	C4
SAMEA6142093	2011	0.0104114	-0.000888	C1
SAMEA6142094	2011	0.0111814	-0.000118	C3
SAMEA6142095	2010	0.00943637	-0.00187662	C3
SAMEA6142096	2013	0.00944036	-0.00183292	C1
SAMEA6142097	2012	0.0128366	0.00155011	C4
SAMEA6142098	2012	0.00967737	-0.00160915	C3
SAMEA6142099	2012	0.00948337	-0.00180315	C1
SAMEA6142100	2011	0.00959336	-0.00170639	C3
SAMEA6142101	2011	0.0124436	0.00114388	C4
SAMEA6142102	2011	0.00926437	-0.00203539	C1
SAMEA6142103	2010	0.0103184	-0.000995	C3
SAMEA6142104	2013	0.00954037	-0.00173292	C1
SAMEA6142105	2012	0.0114944	0.000208	C3
SAMEA6142106	2012	0.00954037	-0.00174615	C1
SAMEA6142107	2012	0.0110734	-0.000213	C1
SAMEA6142108	2011	0.0102244	-0.00107539	C3
SAMEA6142109	2011	0.00954437	-0.00175539	C3
SAMEA6142110	2011	0.0111424	-0.000157	C3
SAMEA6142111	2010	0.0124934	0.00118038	C1
SAMEA6142112	2013	0.0101044	-0.00116892	C1
SAMEA6142113	2012	0.00989237	-0.00139415	C1
SAMEA6142114	2012	0.00954836	-0.00173815	C1
SAMEA6142115	2012	0.0121394	0.000853	C1
SAMEA6142116	2011	0.00959037	-0.00170939	C3
SAMEA6142117	2011	0.0100594	-0.00124039	C3
SAMEA6142118	2011	0.00970236	-0.00159739	C3
SAMEA6142119	2010	0.00961236	-0.00170062	C3
SAMEA6142120	2013	0.00978837	-0.00148492	C3
SAMEA6142121	2012	0.0119264	0.00064	C1
SAMEA6142122	2012	0.00990036	-0.00138615	C1
SAMEA6142123	2012	0.00967537	-0.00161115	C1
SAMEA6142124	2011	0.00992836	-0.00137139	C3
SAMEA6142125	2011	0.0105714	-0.000728	C3
SAMEA6142126	2011	0.0110514	-0.000248	C1
SAMEA6142127	2010	0.0109134	-0.0004	C1
SAMEA6142128	2013	0.00959237	-0.00168092	C1
SAMEA6142129	2012	0.00983936	-0.00144715	C1
SAMEA6142130	2012	0.0108584	-0.000428	C1
SAMEA6142131	2012	0.0117384	0.000452	C1
SAMEA6142132	2011	0.0108924	-0.000407	C1
SAMEA6142133	2011	0.0121766	0.000877	C4
SAMEA6142134	2011	0.00956837	-0.00173139	C3
SAMEA6142135	2010	0.0132234	0.00191038	C1
SAMEA6142728	2010	0.00968736	-0.00162562	C1
SAMEA6142729	2010	0.00954437	-0.00176862	C3
SAMEA6142731	2009	0.0119174	0.000591	C1
SAMEA6142732	2008	0.0100684	-0.00127109	C3
SAMEA6142733	2007	0.0119614	0.000609	C1
SAMEA6142734	2010	0.0107354	-0.000578	C1
SAMEA6142735	2009	0.00961537	-0.00171086	C3
SAMEA6142738	2007	0.00945136	-0.00190132	C1
SAMEA6142739	2007	0.00949136	-0.00186132	C3
SAMEA6142740	2006	0.0107664	-0.0006	C1
SAMEA6142742	2009	0.0106804	-0.000646	C1
SAMEA6142743	2008	0.00957537	-0.00176409	C3
SAMEA6142744	2007	0.0102064	-0.00114632	C3
SAMEA6142745	2007	0.0119584	0.000606	C1
SAMEA6142746	2007	0.0121764	0.000824	C1
SAMEA6142748	2010	0.00961236	-0.00170062	C1
SAMEA6142750	2009	0.00918137	-0.00214486	Other
SAMEA6142751	2007	0.0103664	-0.000986	C1
SAMEA6142752	2008	0.0101254	-0.00121409	C3
SAMEA6142753	2007	0.0106504	-0.000702	C1
SAMEA6142754	2010	0.0105054	-0.000808	C3
SAMEA6142755	2009	0.0122736	0.000947	C4
SAMEA6142756	2009	0.0110274	-0.000299	C1
SAMEA6142757	2008	0.00955836	-0.00178109	C3
SAMEA6142758	2007	0.0104124	-0.00094	C1
SAMEA6142760	2009	0.00955437	-0.00177186	C1
SAMEA6142761	2009	0.0101214	-0.00120486	C3
SAMEA6142762	2008	0.00968937	-0.00165009	C1
SAMEA6142763	2007	0.0112104	-0.000142	C1
SAMEA6142765	2009	0.00981336	-0.00151286	C1
SAMEA6142766	2008	0.0125964	0.00125691	C1
SAMEA6142767	2008	0.0128634	0.00152391	C1
SAMEA6142768	2007	0.0119654	0.000613	C1
SAMEA6142769	2006	0.0109584	-0.000408	C1
SAMEA6142771	2010	0.0109154	-0.000398	C1
SAMEA6142772	2007	0.0104134	-0.000939	C1
SAMEA6142773	2006	0.0102254	-0.00114056	C3
SAMEA6142774	2006	0.00967437	-0.00169156	C3
SAMEA6142775	2009	0.0123244	0.000998	C1
SAMEA6142777	2008	0.0110764	-0.000263	C1
SAMEA6142778	2007	0.0100104	-0.00134232	C3
SAMEA6142782	2008	0.00975136	-0.00158809	C3
SAMEA6142783	2008	0.00948837	-0.00185109	C1
SAMEA6142784	2006	0.00949337	-0.00187256	C1
SAMEA6142785	2006	0.0126344	0.00126844	C1
SAMEA6142786	2010	0.0100764	-0.00123662	C3
SAMEA6142787	2009	0.0101214	-0.00120486	C3
SAMEA6142788	2009	0.00981336	-0.00151286	C1
SAMEA6142789	2007	0.00951036	-0.00184232	C1
SAMEA6142790	2007	0.0122206	0.000868	C4
SAMEA6142791	2006	0.0101674	-0.00119856	C3
SAMEA6142792	2006	0.00998837	-0.00137756	C3
SAMEA6142793	2009	0.0120894	0.000763	C1
SAMEA6142794	2007	0.0110184	-0.000334	C1
SAMEA6143720	2005	0.00988237	-0.00149679	C3
SAMEA6143721	2004	0.00468136	-0.00671102	Other
SAMEA6143722	2003	0.00161137	-0.00979426	Other
SAMEA6143723	2003	0.0110646	-0.000341	C4
SAMEA6143724	2002	0.0139314	0.00251251	C1
SAMEA6143725	2000	0.00832837	-0.00311696	C1
SAMEA6143726	2000	0.0107714	-0.000674	C1
SAMEA6143727	2005	0.0106134	-0.000766	C1
SAMEA6143728	2004	0.0145434	0.00315098	C2
SAMEA6143730	2002	0.00935137	-0.00206749	C1
SAMEA6143731	2000	0.0116724	0.000227	C1
SAMEA6143732	2000	0.0101774	-0.00126796	C1
SAMEA6143735	2002	0.00552137	-0.00589749	C1
SAMEA6143736	2000	0.00826237	-0.00318296	C1
SAMEA6143737	1999	0.0116344	0.000176	C1
SAMEA6143738	2005	0.0106304	-0.000749	C1
SAMEA6143739	2004	0.0103874	-0.00100502	C1
SAMEA6143740	2002	0.00929937	-0.00211949	C1
SAMEA6143741	2001	0.00370536	-0.00772673	C1
SAMEA6143742	2000	0.0105064	-0.000939	C1
SAMEA6143743	2005	0.0107044	-0.000675	C1
SAMEA6143744	2003	0.0120724	0.000667	C1
SAMEA6143747	2002	0.00483236	-0.00658649	C1
SAMEA6143748	2001	0.00972637	-0.00170572	C3
SAMEA6143749	2000	0.0149684	0.00352304	C2
SAMEA6143750	1999	0.0121554	0.000697	C1
SAMEA6143751	2005	0.0107194	-0.00066	C3
SAMEA6143753	2004	0.0118084	0.000416	C1
SAMEA6143754	2002	0.00529937	-0.00611949	C1
SAMEA6143755	2001	0.00532936	-0.00610272	C1
SAMEA6143756	1999	0.0111244	-0.000334	C1
SAMEA6143758	2004	0.0105484	-0.000844	C1
SAMEA6143759	2004	0.0107234	-0.000669	C1
SAMEA6143761	2002	0.00923337	-0.00218549	C1
SAMEA6143762	2001	0.00275637	-0.00867573	C1
SAMEA6143763	2004	0.00911237	-0.00228002	C1
SAMEA6143764	2004	0.00975336	-0.00163902	C3
SAMEA6143765	2003	0.0119394	0.000534	C1
SAMEA6143767	2001	0.00893137	-0.00250073	C1
SAMEA6143768	1999	0.00532836	-0.00613019	C1
SAMEA6143769	2004	0.0104294	-0.000963	C1
SAMEA6143772	2000	0.0118864	0.000441	C1
SAMEA6143773	1998	0.00556137	-0.00591043	C1
SAMEA6143774	2005	0.00275637	-0.00862279	C1
SAMEA6143775	2004	0.00925737	-0.00213502	C1
SAMEA6143778	1998	0.00597137	-0.00550043	C1
SAMEA6143780	2004	0.0101824	-0.00121002	C1
SAMEA6143781	2004	0.00931036	-0.00208202	C1
SAMEA6143782	2003	0.0126454	0.00123974	C1
SAMEA6143784	2000	0.00918936	-0.00225596	C1
SAMEA6143785	1998	0.00575836	-0.00571343	C1
SAMEA6143786	2004	0.00484936	-0.00654302	C1
SAMEA6143788	1999	0.0119894	0.000531	C1
SAMEA6143789	1998	0.00646137	-0.00501043	C1
SAMEA6144060	1998	0.00957037	-0.00190143	C1
SAMEA6144061	1996	0.0119214	0.000423	C1
SAMEA6144063	1995	0.0105374	-0.000974	C1
SAMEA6144067	1998	0.00956137	-0.00191043	C1
SAMEA6144069	1995	0.0119624	0.000451	C1
SAMEA6144070	1993	0.0139044	0.0023664	C2
SAMEA6144073	1998	0.00941937	-0.00205243	C1
SAMEA6144075	1993	0.0104724	-0.00106559	C1
SAMEA6144082	1995	0.0203494	0.00883787	Other
SAMEA6144083	1993	0.0106124	-0.000926	C1
SAMEA6144084	2009	0.0106024	-0.000724	Other
SAMEA6144088	1998	0.00909736	-0.00237443	C1
SAMEA6144089	1996	0.0103344	-0.00116389	C1
SAMEA6144092	2009	0.0110734	-0.000253	C3
SAMEA6144096	1997	0.00961736	-0.00186766	C3
SAMEA6144097	1996	0.0100304	-0.00146789	C3
SAMEA6144098	2009	0.00995236	-0.00137386	C3
SAMEA6144101	1997	0.00911136	-0.00237366	C1
SAMEA6144102	1996	0.00985836	-0.00163989	C3
SAMEA6144103	1995	0.0100134	-0.00149813	C3
SAMEA6144108	1997	0.00935337	-0.00213166	C1
SAMEA6144109	1996	0.0118924	0.000394	C1
SAMEA6144110	1995	0.0103204	-0.00119113	C1
SAMEA6144111	1993	0.00972437	-0.0018136	C3
SAMEA6144112	2009	0.00939736	-0.00192886	C3
SAMEA6144117	1996	0.00980937	-0.00168889	C3
SAMEA6144118	1995	0.00967336	-0.00183813	C3
SAMEA6144122	1997	0.0113814	-0.000104	C1
SAMEA6144124	1995	0.0106894	-0.000822	C1
SAMEA6144129	1997	0.0141154	0.00263034	C2
SAMEA6144130	1996	0.0105194	-0.000979	C1
SAMEA6144131	1995	0.0104154	-0.00109613	C1
SAMEA6144132	1993	0.00919037	-0.0023476	C1
SAMEA6144137	1996	0.0141224	0.00262411	C1
SAMEA6144138	1995	0.0115764	6.49e-05	C1
SAMEA6144139	1993	0.0105224	-0.00101559	C3
ERR12253858	1958	0.0105244	-0.00147677	Other
ERR12253859	1962	0.0118034	-0.000145	Other
ERR12253860	1963	0.0106274	-0.00130761	Other
ERR12253861	1966	0.0128464	0.000951	C2
ERR12253862	1964	0.0120624	0.000141	C2
ERR12253863	1965	0.0131924	0.00128386	C2
ERR12253864	1974	0.00984836	-0.00194104	Other
ERR12253865	1964	0.0126684	0.000747	C2
ERR12253866	1984	0.0137434	0.0020863	C2
ERR12253867	1966	0.0120854	0.00019	C2
ERR12253868	1966	0.0135044	0.0016091	C2
ERR12253869	1975	0.0135744	0.0017982	C2
ERR12253870	1974	0.0152974	0.00350797	C2
ERR12253651	2017	0.0125384	0.00131801	C1
ERR12253652	2017	0.00954836	-0.00167199	C1
ERR12253653	2017	0.00989736	-0.00132299	C1
ERR12253871	1975	0.0126794	0.000903	C2
ERR12253872	1963	0.0125384	0.000603	C2
ERR12253873	1973	0.0150094	0.00320673	C2
ERR12253874	1973	0.0136594	0.00185673	C2
ERR12253875	1974	0.0140424	0.00225297	C2
ERR12253876	1968	0.00896036	-0.00290844	Other
ERR12253877	1962	0.00920336	-0.00274484	Other
ERR12253878	1965	0.0129304	0.00102186	C2
ERR12253879	1974	0.0140934	0.00230396	C2
ERR12253880	1966	0.0134594	0.0015641	C2
ERR12253881	1966	0.0137304	0.0018351	C2
ERR12253882	1966	0.0135974	0.0017021	C2
ERR12253883	1966	0.0146984	0.0028031	C2
ERR12253884	1966	0.0133784	0.0014831	C2
ERR12253885	1986	0.0140904	0.00245977	C2
ERR12253886	1966	0.0132884	0.0013931	C2
ERR12253887	1966	0.0135514	0.0016561	C2
ERR12253888	1972	0.00908737	-0.0027285	C1
ERR12253889	1972	0.00904437	-0.0027715	C1
ERR12253890	1983	0.0169874	0.00531707	C2
ERR12253891	1974	0.0131594	0.00136996	C2
ERR12253892	1972	0.0165934	0.0047775	C2
ERR12253893	1975	0.0146524	0.0028762	C2
ERR12253894	1983	0.0138434	0.00217307	C2
ERR12253895	1983	0.0138004	0.00213007	C2
ERR12253896	1983	0.0137424	0.00207207	C2
ERR12253897	1974	0.0130374	0.00124796	C2
ERR12253898	1984	0.0137594	0.0021023	C2
ERR12253899	1966	0.0148754	0.0029801	C2
ERR12253900	1966	0.0137264	0.0018311	C2
ERR12253901	1965	0.0146974	0.00278886	C2
ERR12253902	1973	0.0139984	0.00219573	C2
ERR12253903	1966	0.0135414	0.0016461	C2
ERR12253904	1987	0.0145234	0.002906	C2
ERR12253905	1966	0.0131954	0.0013001	C2
ERR12253906	1984	0.0135134	0.0018563	C2
ERR12253907	1974	0.0126374	0.000848	C2
ERR12253908	1975	0.0136404	0.0018642	C2
ERR12253909	1987	0.0138094	0.002192	C2
ERR12253910	1987	0.0137004	0.002083	C2
ERR12253911	1987	0.0136074	0.00199	C2
ERR12253611	2016	0.00966936	-0.00156422	C1
ERR12253612	2016	0.0174344	0.00620078	C2
ERR12253613	2016	0.0123834	0.00114978	C1
ERR12253614	2016	0.00990637	-0.00132722	C1
ERR12253615	2016	0.0135446	0.00231105	C4
ERR12253616	2016	0.0129616	0.00172805	C4
ERR12253617	2016	0.00994736	-0.00128622	C3
ERR12253618	2016	0.0112454	1.18e-05	C1
ERR12253619	2016	0.0161604	0.00492678	C2
ERR12253620	2016	0.0134044	0.00217078	C1
ERR12253621	2016	0.00984037	-0.00139322	C1
ERR12253622	2016	0.0136766	0.00244305	C4
ERR12253623	2016	0.0109184	-0.000315	Other
ERR12253624	2016	0.0108524	-0.000381	C1
ERR12253625	2016	0.0127134	0.00147978	C1
ERR12253626	2016	0.0161594	0.00492578	C2
ERR12253627	2016	0.0189564	0.00772278	Other
ERR12253628	2016	0.0116494	0.000416	Other
ERR12253629	2016	0.00968736	-0.00154622	C1
ERR12253630	2016	0.00968736	-0.00154622	C1
ERR12253631	2016	0.00946836	-0.00176522	C1
ERR12253632	2016	0.0102044	-0.00102922	C1
ERR12253633	2016	0.0118844	0.000651	C1
ERR12253634	2016	0.00945737	-0.00177622	C1
ERR12253635	2016	0.0120284	0.000795	C1
ERR12253636	2016	0.0132416	0.00200805	C4
ERR12253637	2016	0.0133314	0.00209778	C1
ERR12253638	2016	0.0124044	0.00117078	C1
ERR12253639	2016	0.0123174	0.00108378	C1
ERR12253640	2017	0.00945136	-0.00176899	C1
ERR12253642	2017	0.0147604	0.00354001	C2
ERR12253643	2017	0.0101204	-0.00109999	C1
ERR12253644	2017	0.0123994	0.00117901	C1
ERR12253645	2017	0.0131786	0.00195828	C4
ERR12253646	2017	0.0130206	0.00180028	C4
ERR12253647	2017	0.0127144	0.00149401	C1
ERR12253648	2017	0.0149056	0.00368528	C4
ERR12253649	2017	0.0122814	0.00106101	C1
ERR12253650	2017	0.0128386	0.00161828	C4
ERR12253654	2017	0.0118744	0.000654	C1
ERR12253655	2017	0.0129606	0.00174028	C4
ERR12253656	2017	0.0107334	-0.000487	C3
ERR12253657	2017	0.0100694	-0.00115099	C1
ERR12253658	2017	0.0104644	-0.000756	C3
ERR12253659	2017	0.00984237	-0.00137799	C1
ERR12253660	2017	0.0124504	0.00123001	C1
ERR12253661	2017	0.0122734	0.00105301	C1
ERR12253662	2017	0.0102364	-0.000984	C3
ERR12253663	2017	0.0107844	-0.000436	C1
ERR12253664	2017	0.00962136	-0.00159899	C3
ERR12253665	2017	0.00975636	-0.00146399	C1
ERR12253666	2017	0.0103274	-0.000893	C3
ERR12253667	2017	0.00960036	-0.00161999	C1
ERR12253668	2017	0.0108524	-0.000368	C1
ERR12253669	2017	0.0141084	0.00288801	C1
ERR12253670	2017	0.0109564	-0.000264	C1
ERR12253671	2017	0.0111034	-0.000117	C1
ERR12253672	2017	0.00943837	-0.00178199	C3
ERR12253673	2017	0.0105234	-0.000697	C1
ERR12253674	2017	0.0100224	-0.00119799	C1
ERR12253675	2017	0.00983737	-0.00138299	C1
ERR12253676	2017	0.0110244	-0.000196	C3
ERR12253677	2017	0.00971437	-0.00150599	C1
ERR12253678	2017	0.00974037	-0.00147999	Other
ERR12253679	2017	0.00971437	-0.00150599	C1
ERR12253680	2017	0.0101004	-0.00111999	C3
ERR12253681	2017	0.0125814	0.00136101	C1
ERR12253682	2017	0.0100984	-0.00112199	C3
ERR12253683	2017	0.00981637	-0.00140399	C1
ERR12253684	2017	0.0100154	-0.00120499	C3
ERR12253685	2017	0.00994736	-0.00127299	C1
ERR12253686	2017	0.0102824	-0.000938	C1
ERR12253687	2017	0.0131826	0.00196228	C4
ERR12253688	2017	0.0102574	-0.000963	C3
ERR12253689	2017	0.0119844	0.000764	C3
ERR12253690	2017	0.0106704	-0.00055	C3
ERR12253691	2017	0.00988336	-0.00133699	C3
ERR12253692	2017	0.0128434	0.00162301	C1
ERR12253693	2017	0.0106564	-0.000564	C3
ERR12253694	2017	0.00967937	-0.00154099	C1
ERR12253695	2017	0.00970436	-0.00151599	C1
ERR12253696	2017	0.0105454	-0.000675	C1
ERR12253697	2017	0.0125864	0.00136601	C1
ERR12253698	2017	0.0102084	-0.00101199	C1
ERR12253699	2017	0.0123244	0.00110401	C1
ERR12253700	2017	0.0123234	0.00110301	C1
ERR12253701	2017	0.0109884	-0.000232	C1
ERR12253702	2017	0.00999436	-0.00122599	C1
ERR12253703	2017	0.0109744	-0.000246	C3
ERR12253704	2017	0.0108564	-0.000364	C1
ERR12253705	2017	0.0110764	-0.000144	C1
ERR12253706	2017	0.00983537	-0.00138499	C3
ERR12253707	2017	0.00970936	-0.00151099	C1
ERR12253708	2017	0.0100964	-0.00112399	C3
ERR12253709	2017	0.00967537	-0.00154499	C3
ERR12253710	2016	0.0109184	-0.000315	C1
ERR12253641	2018	0.0133364	0.00212925	C1
ERR12253711	2018	0.0133084	0.00210125	C1
ERR12253712	2018	0.0107224	-0.000485	C1
ERR12253713	2018	0.00976836	-0.00143875	C1
ERR12253714	2018	0.00963536	-0.00157175	C1
ERR12253715	2018	0.00953636	-0.00167075	C1
ERR12253716	2018	0.0102074	-0.001	C3
ERR12253717	2018	0.00937136	-0.00183575	C1
ERR12253718	2018	0.0119184	0.000711	C1
ERR12253719	2018	0.0117884	0.000581	C1
ERR12253720	2018	0.0110784	-0.000129	C1
ERR12253721	2018	0.0110344	-0.000173	C1
ERR12253722	2018	0.0119004	0.000693	C1
ERR12253723	2018	0.00967537	-0.00153175	C1
ERR12253724	2018	0.00971136	-0.00149575	C1
ERR12253725	2018	0.0104334	-0.000774	Other
ERR12253726	2018	0.00979237	-0.00141475	C1
ERR12253727	2018	0.0142584	0.00305125	C1
ERR12253728	2018	0.00971836	-0.00148875	C3
ERR12253729	2018	0.00976136	-0.00144575	C3
ERR12253730	2018	0.0120224	0.000815	C1
ERR12253731	2018	0.0116514	0.000444	Other
ERR12253732	2018	0.00981236	-0.00139475	C1
ERR12253733	2018	0.0123224	0.00111525	C1
ERR12253734	2018	0.0139016	0.00269452	C4
ERR12253735	2018	0.0109114	-0.000296	C1
ERR12253736	2018	0.0132744	0.00206725	C1
ERR12253737	2018	0.0120054	0.000798	C1
ERR12253738	2018	0.00944736	-0.00175975	C1
ERR12253739	2018	0.0120054	0.000798	C1
ERR12253740	2018	0.00944936	-0.00175775	C1
ERR12253741	2018	0.0105234	-0.000684	C3
ERR12253742	2018	0.00992237	-0.00128475	C1
ERR12253743	2018	0.00959037	-0.00161675	C1
ERR12253744	2018	0.00972637	-0.00148075	C1
ERR12253745	2018	0.00959037	-0.00161675	C1
ERR12253746	2018	0.00971737	-0.00148975	C1
ERR12253747	2018	0.00935936	-0.00184775	C1
ERR12253748	2018	0.0101894	-0.00101775	C3
ERR12253749	2018	0.0107974	-0.00041	C3
ERR12253750	2018	0.00994336	-0.00126375	C1
ERR12253751	2018	0.0100124	-0.00119475	C1
ERR12253752	2018	0.0100334	-0.00117375	C1
ERR12253753	2018	0.00984437	-0.00136275	C1
ERR12253754	2018	0.0101124	-0.00109475	C1
ERR12253755	2018	0.00988037	-0.00132675	C3
ERR12253756	2018	0.00984937	-0.00135775	C1
ERR12253757	2018	0.00997836	-0.00122875	C1
ERR12253758	2018	0.00958737	-0.00161975	C1
ERR12253759	2018	0.00997836	-0.00122875	C1
ERR12253760	2018	0.00937836	-0.00182875	C1
ERR12253761	2018	0.00972036	-0.00148675	C1
ERR12253762	2018	0.00978837	-0.00141875	C3
ERR12253763	2018	0.0100664	-0.00114075	C1
ERR12253764	2018	0.0107984	-0.000409	C1
ERR12253765	2018	0.0125504	0.00134325	C3
ERR12253766	2018	0.00963336	-0.00157375	C1
ERR12253767	2018	0.0106124	-0.000595	C3
ERR12253768	2018	0.00961036	-0.00159675	C1
ERR12253769	2018	0.0124054	0.00119825	C1
ERR12253770	2018	0.00995436	-0.00125275	C1
ERR12253771	2018	0.00940636	-0.00180075	C1
ERR12253772	2018	0.00990437	-0.00130275	C1
ERR12253773	2018	0.0130084	0.00180125	C1
ERR12253774	2018	0.0108704	-0.000337	C1
ERR12253775	2018	0.0101234	-0.00108375	Other
ERR12253776	2018	0.00963237	-0.00157475	C3
ERR12253777	2018	0.00971636	-0.00149075	C1
ERR12253778	2018	0.0124114	0.00120425	C1
ERR12253779	2018	0.00970936	-0.00149775	C1
ERR12253780	2018	0.0101454	-0.00106175	C3
ERR12253781	2018	0.0102174	-0.00099	C1
ERR12253782	2018	0.00988836	-0.00131875	C1
ERR12253783	2018	0.00978736	-0.00141975	C1
ERR12253784	2018	0.0116514	0.000444	Other
ERR12253785	2018	0.0112474	4.02e-05	C1
ERR12253786	2018	0.00970236	-0.00150475	C3
ERR12253787	2018	0.0112474	4.02e-05	C1
ERR12253788	2018	0.00949537	-0.00171175	C1
ERR12253789	2018	0.0100234	-0.00118375	C3
ERR12253790	2018	0.0145484	0.00334125	C1
ERR12253791	2018	0.0103204	-0.000887	C3
SRR10172170	2011	0.0127076	0.00140788	C4
SRR10172171	2013	0.0123006	0.00102735	C4
SRR1027781	2010	0.0107484	-0.000565	C1
SRR1045865	2011	0.00550664	-0.00579312	C4
SRR1068280	2012	0.00561764	-0.00566889	Other
SRR1106437	2003	0.0111386	-0.000267	C4
SRR1106444	2010	0.0112286	-8.44e-05	C4
SRR11457712	2002	0.0129174	0.00149851	Other
SRR11826737	2015	0.0122454	0.000999	Other
SRR11827030	2015	0.0122854	0.00103855	C1
SRR12582957	1988	0.0100624	-0.00154176	Other
SRR1258653	2013	0.0145026	0.00322935	C4
SRR1503314	2010	0.0137194	0.00240638	Other
SRR1619528	2005	0.00625764	-0.00512152	C4
ERR12253792	2012	0.0122426	0.000956	C4
SRR1645852	2013	0.0137744	0.00250108	C2
SRR1646059	2012	0.0126796	0.00139311	C4
SRR1656967	2014	0.0113424	8.23e-05	Other
SRR1803001	2009	0.00983836	-0.00148786	Other
SRR1816854	2009	0.0126204	0.00129414	C1
SRR1957850	2014	0.0125776	0.00131758	C4
SRR1958038	2014	0.0128716	0.00161158	C4
SRR1962131	2015	0.0110714	-0.000175	Other
SRR1963241	2015	0.0128846	0.00163782	C4
SRR1965059	2014	0.0109874	-0.000273	C1
SRR1966227	2015	0.0113724	0.000126	C1
SRR1968263	2015	0.0128856	0.00163882	C4
SRR1969478	2014	0.00990036	-0.00135969	Other
SRR2070970	2006	0.00959836	-0.00176756	Other
SRR2961122	2014	0.00502364	-0.00623642	Other
SRR3048558	2014	0.00911537	-0.00214469	Other
SRR3049218	2014	0.0124506	0.00119058	C4
SRR3224090	2005	0.00630264	-0.00507652	C4
SRR3321506	2015	0.0188914	0.00764455	Other
SRR3322339	2015	0.0135006	0.00225382	C4
SRR3322707	2015	0.00977036	-0.00147645	C1
SRR3323036	2015	0.0143054	0.00305855	C2
SRR3344803	2013	0.0131506	0.00187735	C4
SRR3392781	2016	0.0121824	0.000949	Other
SRR3405751	2016	0.0113044	7.08e-05	Other
SRR3499812	2015	0.0109764	-0.00027	C1
SRR3572960	2016	0.00572964	-0.00550395	Other
SRR3930413	2016	0.0114934	0.00026	Other
SRR4039938	2016	0.0139214	0.00268778	Other
SRR4190265	2016	0.00944337	-0.00179022	Other
SRR4842307	2016	0.00552064	-0.00571295	C4
SRR4896368	2016	0.0119504	0.000717	Other
SRR5004583	2016	0.00594464	-0.00528895	C4
SRR5044036	2016	0.0125074	0.00127378	C1
SRR5056083	2016	0.0122454	0.00101178	Other
SRR5084264	2016	0.00901837	-0.00221522	Other
SRR5110537	2016	0.0114604	0.000227	Other
SRR5116985	2016	0.0141344	0.00290078	C1
SRR5152076	2016	0.00627864	-0.00495495	C4
SRR5159845	2016	0.0122514	0.00101778	Other
SRR5160304	2014	0.0114984	0.000238	Other
SRR5189066	2016	0.0120394	0.000806	Other
SRR5194275	2015	0.0136864	0.00243955	C2
SRR5197521	2017	0.0161034	0.00488301	Other
SRR5216377	2015	0.0131696	0.00192282	C4
SRR5221468	2017	0.0132944	0.00207401	Other
SRR5221490	2016	0.0121524	0.000919	Other
SRR5291600	2016	0.0132644	0.00203078	C1
SRR5329246	2007	0.00965537	-0.00169732	Other
SRR5336145	2017	0.0114934	0.000273	Other
SRR5418805	2017	0.00622963	-0.00499072	Other
SRR5498126	2009	0.00955736	-0.00176886	Other
SRR5583442	2017	0.0140004	0.00278001	C2
SRR5584040	2017	0.0120954	0.000875	Other
SRR5584801	2017	0.0112554	3.5e-05	Other
SRR5631556	2017	0.0128174	0.00159701	C1
SRR5631917	2017	0.0140004	0.00278001	C2
SRR5632787	2017	0.0106024	-0.000618	Other
SRR5632833	2017	0.0109394	-0.000281	C1
SRR5632839	2017	0.0140256	0.00280528	C4
SRR5633016	2017	0.0107204	-0.0005	Other
SRR5633233	2017	0.0134594	0.00223901	C1
SRR5680483	2017	0.0122664	0.00104601	Other
SRR5687391	2017	0.00674463	-0.00447572	Other
SRR5812036	2017	0.00899836	-0.00222199	Other
SRR5876851	2017	0.00821136	-0.00300899	Other
SRR5896132	2015	0.00604063	-0.00520618	Other
SRR5908226	2017	0.0123124	0.00109201	Other
SRR5935592	2017	0.0111854	-3.5e-05	Other
SRR6158440	2017	0.00625964	-0.00496072	Other
SRR6158704	2017	0.00515464	-0.00606572	C4
SRR6289951	2017	0.0115834	0.000363	Other
SRR6317387	2017	0.00614363	-0.00507672	Other
SRR6334799	2017	0.00663764	-0.00458272	C4
SRR6336390	2017	0.00978236	-0.00143799	Other
SRR6440065	2017	0.0113954	0.000175	Other
SRR6452144	2017	0.00616564	-0.00505472	C4
SRR6663586	2018	0.0131834	0.00197625	Other
SRR6682082	2018	0.00979636	-0.00141075	Other
SRR6682083	2018	0.00957636	-0.00163075	Other
SRR6685006	2014	0.00943536	-0.00182469	Other
SRR6685028	2014	0.0128714	0.00161131	Other
SRR6703795	2017	0.0143714	0.00315101	Other
SRR6792315	2018	0.0119494	0.000742	Other
SRR6808632	2016	0.0171314	0.00589778	C2
SRR6870766	2018	0.0117544	0.000547	Other
SRR6885377	2018	0.0113404	0.000133	Other
SRR6895886	2018	0.0114004	0.000193	Other
SRR6904871	2018	0.00581464	-0.00539248	C4
SRR6927301	2014	0.0101824	-0.00107769	Other
SRR6933259	2018	0.00590664	-0.00530048	C4
SRR6979100	2018	0.0123194	0.00111225	Other
SRR7039816	2018	0.0141324	0.00292525	Other
SRR7090628	2016	0.0160054	0.00477178	C2
SRR7127934	2018	0.0129604	0.00175325	Other
SRR7163803	2016	0.0137794	0.00254578	C2
SRR7184527	2017	0.0137344	0.00251401	C2
SRR7186446	2016	0.0103374	-0.000896	Other
SRR7187109	2015	0.0178404	0.00659355	C2
SRR7187912	2016	0.0110474	-0.000186	Other
SRR7192201	2017	0.0140444	0.00282401	C2
SRR7204414	2016	0.0176194	0.00638578	C2
SRR7204619	2016	0.0136424	0.00240878	C2
SRR7234610	2017	0.00942737	-0.00179299	Other
SRR7236724	2015	0.0126656	0.00141882	C4
SRR7249804	2017	0.0141334	0.00291301	C2
SRR7251083	2018	0.0139554	0.00274825	C2
SRR7251122	2018	0.0137314	0.00252425	C2
SRR7267480	2018	0.00603363	-0.00517348	C4
SRR7278118	2015	0.0110144	-0.000232	Other
SRR7284422	2015	0.0113214	7.45e-05	Other
SRR7285911	2016	0.0129966	0.00176305	C4
SRR7286764	2015	0.0124866	0.00123982	C4
SRR7286774	2018	0.00932237	-0.00188475	Other
SRR7286784	2018	0.0114764	0.000269	Other
SRR7286866	2018	0.0139964	0.00278925	C2
SRR7286895	2015	0.0137344	0.00248755	C2
SRR7292649	2017	0.0141324	0.00291201	C2
SRR7292945	2017	0.0139544	0.00273401	C2
SRR7298385	2017	0.0114764	0.000256	Other
SRR7299131	2018	0.0132426	0.00203552	C4
SRR7310567	2015	0.0127486	0.00150182	C4
SRR7310623	2016	0.0108694	-0.000364	Other
SRR7349128	2017	0.0136326	0.00241228	C4
SRR7349223	2015	0.0128406	0.00159382	C4
SRR7350618	2015	0.0177514	0.00650455	C2
SRR7358951	2015	0.0143054	0.00305855	C2
SRR7368899	2016	0.0127836	0.00155005	C4
SRR7370048	2014	0.00538063	-0.00587942	Other
SRR7401972	2016	0.0128826	0.00164905	C4
SRR7410286	2015	0.0176184	0.00637155	C2
SRR7416101	2016	0.0110494	-0.000184	Other
SRR7416364	2016	0.0137794	0.00254578	C2
SRR7417377	2017	0.0136786	0.00245828	C4
SRR7419910	2018	0.0135754	0.00236825	C1
SRR7426749	2015	0.00981937	-0.00142745	Other
SRR7439409	2018	0.0140894	0.00288225	C2
SRR7439516	2017	0.0130206	0.00180028	C4
SRR7444163	2016	0.0116094	0.000376	Other
SRR7444175	2018	0.0138664	0.00265925	C2
SRR7444260	2016	0.0137764	0.00254278	C2
SRR7450839	2016	0.0104204	-0.000813	Other
SRR7451143	2016	0.0129936	0.00176005	C4
SRR7457937	2017	0.0140894	0.00286901	C2
SRR7458179	2016	0.0133686	0.00213505	C4
SRR7458605	2017	0.0140874	0.00286701	C2
SRR7458782	2016	0.0137764	0.00254278	C2
SRR7471070	2015	0.0167804	0.00553355	C2
SRR7474667	2017	0.0132836	0.00206328	C4
SRR7475306	2018	0.0139554	0.00274825	C2
SRR7475505	2015	0.0137294	0.00248255	C2
SRR7480268	2016	0.0127836	0.00155005	C4
SRR7480360	2018	0.0141754	0.00296825	C2
SRR7480627	2017	0.00942937	-0.00179099	Other
SRR7495803	2017	0.0139084	0.00268801	C2
SRR7501323	2017	0.0135574	0.00233701	C2
SRR7523195	2018	0.0140424	0.00283525	C2
SRR7523844	2016	0.0102104	-0.00102322	Other
SRR7533336	2018	0.0140864	0.00287925	C2
SRR7533521	2016	0.0128826	0.00164905	C4
SRR7538819	2016	0.0171314	0.00589778	C2
SRR7828280	2018	0.0112094	2.25e-06	Other
SRR7841411	2018	0.0144484	0.00324125	Other
SRR7841549	2018	0.0179284	0.00672125	C2
SRR7866786	2017	0.0109394	-0.000281	C1
SRR7866883	2018	0.0112104	3.25e-06	Other
SRR7866989	2018	0.0112084	1.25e-06	Other
SRR7867122	2018	0.00875437	-0.00245275	Other
SRR7867249	2018	0.0139064	0.00269925	C2
SRR7873943	2018	0.0113414	0.000134	Other
SRR7884707	2018	0.0185544	0.00734725	C2
SRR7997139	2018	0.0103124	-0.000895	Other
SRR8030889	2018	0.00475664	-0.00645048	Other
SRR8041733	2018	0.00691764	-0.00428948	C4
SRR8081631	2012	0.0110704	-0.000216	Other
SRR8087188	2018	0.0130406	0.00183352	C4
SRR8098329	2018	0.00876037	-0.00244675	Other
SRR8098341	2018	0.00876137	-0.00244575	Other
SRR8098356	2018	0.00880436	-0.00240275	Other
SRR8114847	2018	0.00875536	-0.00245175	Other
SRR8131570	2018	0.0129304	0.00172325	C1
SRR8137384	2018	0.0183324	0.00712525	C2
SRR8166221	2018	0.00875637	-0.00245075	Other
SRR8239938	2018	0.00880036	-0.00240675	Other
SRR8281286	2018	0.00875837	-0.00244875	Other
SRR8283333	2018	0.0179264	0.00671925	C2
SRR8293556	2018	0.00875936	-0.00244775	Other
SRR8293780	2018	0.0185544	0.00734725	C2
SRR8293797	2018	0.0129294	0.00172225	C1
SRR8293808	2018	0.0129304	0.00172325	C1
SRR8293835	2018	0.0112084	1.25e-06	Other
SRR8297284	2018	0.0112084	1.25e-06	Other
SRR8307307	2018	0.0118894	0.000682	Other
SRR8333771	2018	0.0179284	0.00672125	C2
SRR8399298	2018	0.0141774	0.00297025	C2
SRR8419418	2018	0.0143104	0.00310325	C2
SRR8490654	2018	0.0133734	0.00216625	C1
SRR8499029	2018	0.0108294	-0.000378	Other
SRR8499149	2018	0.0130694	0.00186225	C1
SRR8523774	2017	0.0140484	0.00282801	C2
SRR8526050	2017	0.0136386	0.00241828	C4
SRR8528688	2017	0.0136786	0.00245828	C4
SRR8543166	2017	0.0135896	0.00236928	C4
SRR8548698	2017	0.0128846	0.00166428	C4
SRR8548715	2019	0.0141344	0.00294048	C2
SRR8636242	2019	0.0163904	0.00519648	C2
SRR8648177	2016	0.0127824	0.00154878	Other
SRR8655498	2016	0.0119184	0.000685	Other
SRR8661041	2016	0.0211724	0.00993878	Other
SRR8661086	2016	0.0114734	0.00024	Other
SRR8667287	2016	0.0137764	0.00254278	C2
SRR8667299	2016	0.0138224	0.00258878	C2
SRR8671263	2016	0.0138224	0.00258878	C2
SRR8704721	2015	0.0138224	0.00257555	C2
SRR8704825	2015	0.0177534	0.00650655	C2
SRR8704852	2015	0.0177524	0.00650555	C2
SRR8717203	2015	0.0112654	1.85e-05	Other
SRR8724671	2015	0.0176194	0.00637255	C2
SRR8724690	2015	0.0103904	-0.000856	Other
SRR8758316	2019	0.0183424	0.00714848	C2
SRR8782326	2017	0.0112314	1.1e-05	Other
SRR949870	2007	0.00603363	-0.00531905	C4
SRR9901257	2014	0.0110964	-0.000164	Other
ERR7735461	1931	0.0123024	-5.61e-05	C1
ERR12253912	1981	0.0137994	0.0021026	C2
ERR12253913	1982	0.00780064	-0.00388289	C4
ERR12253914	1983	0.0102024	-0.00146793	Other
ERR12253915	1994	0.00846236	-0.00306236	Other
ERR12253916	1994	0.00850637	-0.00301836	Other
ERR12253917	1997	0.0116294	0.000144	Other
ERR12253918	1983	0.0152434	0.00357307	C2
